# CDK2 kinase activity is a regulator of male germ cell fate

**DOI:** 10.1101/595223

**Authors:** Priti Singh, Ravi K. Patel, Nathan Palmer, Jennifer K. Grenier, Darius Paduch, Philipp Kaldis, Andrew Grimson, John C. Schimenti

**Affiliations:** Cornell University College of Veterinary Medicine, Dept of Biomedical Sciences, Ithaca, NY 14853.; Institute of Molecular and Cell Biology (IMCB), Agency for Science, Technology, and Research (A*STAR), Singapore 138673, and Department of Biochemistry, National University of Singapore, Singapore 117599, Republic of Singapore.; Cornell University, Weill Cornell Medicine, Dept of Urology, New York, NY.; Cornell University, Department of Molecular Biology and Genetics, Ithaca, NY.

## Abstract

The ability of men to remain fertile throughout their lives depends upon establishment of a spermatogonial stem cell (SSC) pool from gonocyte progenitors, and also maintaining the proper balance between SSC renewal and spermatogenic differentiation throughout life. Depletion of SSCs causes infertility with a Sertoli Cell Only Syndrome (SCOS) phenotype. We previously created a mouse strain in which an inhibitory phosphorylation site (Tyr15) of Cyclin-dependent kinase 2 (*Cdk2*) was altered. Juvenile males homozygous for this allele (*Cdk2^Y15S^*) initiate the first round of spermatogenesis, which originates from prospermatogonia, but meiocytes arrest due to chromosomal defects resembling those in *Cdk2^-/-^* mice. Subsequent waves of spermatogonial differentiation and meiosis were largely absent, leading to an SCOS-like phenotype. Here, we demonstrate that *Cdk2^Y15S/Y15S^* mice possess mitotically active GFRa1^+^ SSC-like cells, but they are impaired in their ability to differentiate. Marker analysis and single cell RNA-seq revealed defective differentiation of gonocytes into SSCs. Biochemical and genetic data demonstrated that *Cdk2^Y15S^* is a gain-of-function allele causing deregulated kinase activity, and its phenotypic effects could be reversed by mutating the Thr160 positive regulatory site in *cis*. These results demonstrate that precise temporal regulation of CDK2 activity in male germ cell development and in the cell cycle is critical for long-term spermatogenic homeostasis.
