## Supplemental Table 1 for "CDK2 kinase activity is a regulator of male germ cell fate"

### Sheet: Sheet1
Table S1
SSC cluster	Gonocyte cluster
CAPN2	OCIAD2
SDC3	RNF168
IGDCC3	PIK3R2
NUDT7	SMOC2
PLA2G10	NSL1
KRT7	RRM2
TET1	CDC20
DSP	HMMR
LY6K	ARRDC3
ANXA3	SFRP2
COL6A5	AURKB
S100A16	CCNF
SOCS2	CYC1
THBS4	ISYNA1
QPCT	AP3D1
SPSB4	PUS1
SLC22A16	CENPK
SPARC	SOHLH2
GNA14	PRC1
PAK3	NDC80
PLXNA2	ZBTB16
WT1	NCAPG2
AARD	KIF2C
ANTXR1	KIF11
CLU	CENPM
COL6A2	ASPM
CTSC	BCKDK
GATA6	UBE2C
GCKR	TMTC4
LYPD4	TPX2
MAFB	MN1
RYR3	GEMIN8
TSPAN12	CCNB1
ZFR2	MKI67
ARHGAP36	CENPF
DDX58	GML
NLRC5	DPYSL2
NRAP	INCENP
PCOLCE2	MCM2
PTPN22	PAXIP1
SEL1L3	JAK1
ACTG2	TRIP13
CER1	TOP2A
DLG2	RRM1
GFRA2	DUSP6
RBMS3	METTL4
SETBP1	TK1
TRIM67	CTSA
TST	BIRC5
A2M	BUB1B
BCAT1
CHAC1
CIDEA
CNTN1
COL4A3
F5
GYS2
KCNC4
LPAR1
NEK5
SEMA6A
SLC5A8
ZBTB4
ACTA2
ALX1
ANO5
CFI
COL28A1
DPP6
ENPP6
FBXO27
FOXA1
HOXA1
HPN
OTX2
PERP
PNMA2
PREX2
RARB
TMEM169
SCN2B
TPH1
MEF2C
UPK1B
KCTD12
PHLDB2
CPVL
GJA1
NRP1
SHC3
FRZB
LEPR
MEIS2
PDLIM3
PTPN5
DPP4
NRG1
PRPH
PTCHD1
