## Supplemental Table 2 for "CDK2 kinase activity is a regulator of male germ cell fate"

### Sheet: CDK2 signatures
Table S2: CDK2 signature genes from McCurdy et al., 2017
ARHGAP11A
ASPM
AURKA
AURKB
BIRC5
BLM
BUB1B
C5orf34
CASC5
CCNA2
CCNB1
CDC20
CDC25A
CDC25C
CDC45
CDCA3
CDCA5
CDCA8
CDK2
CDK4
CDKN3
CDT1
CENPA
CENPE
CENPF
CENPH
CENPK
CENPM
CENPW
CEP55
CKAP2L
CKS2
DEPDC1
DIAPH3
DLGAP5
ECT2
ESPL1
EXO1
FAM64A
FANCG
FANCI
FBXO5
FOXM1
GTSE1
HELLS
HJURP
HMMR
INCENP
KIAA1524
KIF14
KIF15
KIF18A
KIF20A
KIF23
KIF2C
KIF4A
LSM2
MKI67
MND1
MYBL2
NCAPG
NCAPG2
NCAPH
NDC80
NEIL3
NEK2
NUF2
NUSAP1
OIP5
PBK
PKMYT1
PLK1
PRC1
PRIM1
RAD51
RAD51AP1
RAD54L
RANBP1
RDM1
RFC3
RFC5
RNASEH2A
SGOL2
SHCBP1
SKA1
SKA3
SPAG5
SPC25
TACC3
TMPO
TOP2A
TPX2
TRIP13
TROAP
TTK
UBE2C
WDR76
